# Gene expression data support the hypothesis that *Isoetes* rootlets are true roots and not modified leaves

**DOI:** 10.1101/2019.12.16.878298

**Authors:** Alexander J. Hetherington, David M. Emms, Steven Kelly, Liam Dolan

## Abstract

Rhizomorphic lycopsids are the land plant group that includes the first giant trees to grow on Earth and extant species in the genus *Isoetes*. Two mutually exclusive hypotheses account for the evolution of terminal rooting axes called rootlets among the rhizomorphic lycopsids. One hypothesis states that rootlets are true roots, like roots in other lycopsids. The other states that rootlets are modified leaves. Here we test predictions of each hypothesis by investigating gene expression in the leaves and rootlets of *Isoetes echinospora*. We assembled the *de-novo* transcriptome of axenically cultured *I. echinospora*. Gene expression signatures of *I. echinospora* rootlets and leaves were different. Furthermore, gene expression signatures of *I. echinospora* rootlets were similar to gene expression signatures of true roots of *Selaginella moellendorffii* and *Arabidopsis thaliana*. RSL genes which positively regulate cell differentiation in roots were either exclusively or preferentially expressed in the *I. echinospora* rootlets, S. *moellendorffii* roots and *A. thaliana* roots compared to the leaves of each respective species. Taken together, gene expression data from the *de-novo* transcriptome of *I. echinospora* are consistent with the hypothesis that *Isoetes* rootlets are true roots and not modified leaves.
