## Supplementary Table 2 for "Gene expression data support the hypothesis that *Isoetes* rootlets are true roots and not modified leaves"

### Sheet: Sheet1
SpeciesID	Version
A_comosus	Acomosus_321_v3.protein_primaryTranscriptOnly.fa
A_lyrata	Alyrata_384_v2.1.protein_primaryTranscriptOnly.fa
A_officinalis	Aofficinalis_498_V1.1.protein_primaryTranscriptOnly.fa
A_thaliana	Athaliana_167_TAIR10.protein_primaryTranscriptOnly.fa
A_trichopoda	Atrichopoda_291_v1.0.protein_primaryTranscriptOnly.fa
B_distachyon	Bdistachyon_314_v3.1.protein_primaryTranscriptOnly.fa
B_oleraceacapitata	Boleraceacapitata_446_v1.0.protein_primaryTranscriptOnly.fa
B_stricta	Bstricta_278_v1.2.protein_primaryTranscriptOnly.fa
C_arietinum	Carietinum_492_v1.0.protein_primaryTranscriptOnly.fa
C_clementina	Cclementina_182_v1.0.protein_primaryTranscriptOnly.fa
C_grandiflora	Cgrandiflora_266_v1.1.protein_primaryTranscriptOnly.fa
C_papaya	Cpapaya_113_ASGPBv0.4.protein_primaryTranscriptOnly.fa
C_quinoa	Cquinoa_392_v1.0.protein_primaryTranscriptOnly.fa
C_reinhardtii	Creinhardtii_281_v5.5.protein_primaryTranscriptOnly.fa
C_rubella	Crubella_183_v1.0.protein_primaryTranscriptOnly.fa
C_sativus	Csativus_122_v1.0.protein_primaryTranscriptOnly.fa
C_sinensis	Csinensis_154_v1.1.protein_primaryTranscriptOnly.fa
C_subellipsoideaC	CsubellipsoideaC_169_227_v2.0.protein_primaryTranscriptOnly.fa
C_zofingiensis	Czofingiensis_461_v5.2.3.2.protein_primaryTranscriptOnly.fa
D_carota	Dcarota_388_v2.0.protein_primaryTranscriptOnly.fa
E_grandis	Egrandis_297_v2.0.protein_primaryTranscriptOnly.fa
E_salsugineum	Esalsugineum_173_v1.0.protein_primaryTranscriptOnly.fa
F_vesca	Fvesca_226_v1.1.protein_primaryTranscriptOnly.fa
G_max	Gmax_275_Wm82.a2.v1.protein_primaryTranscriptOnly.fa
G_raimondii	Graimondii_221_v2.1.protein_primaryTranscriptOnly.fa
H_annuus	Hannuus_494_r1.2.protein_primaryTranscriptOnly.fa
H_vulgare	Hvulgare_462_r1.protein_primaryTranscriptOnly.fa
L_sativa	Lsativa_467_v5.protein_primaryTranscriptOnly.fa
L_usitatissimum	Lusitatissimum_200_v1.0.protein_primaryTranscriptOnly.fa
M_acuminata	Macuminata_304_v1.protein_primaryTranscriptOnly.fa
M_domestica	Mdomestica_196_v1.0.protein_primaryTranscriptOnly.fa
M_esculenta	Mesculenta_305_v6.1.protein_primaryTranscriptOnly.fa
M_guttatus	Mguttatus_256_v2.0.protein_primaryTranscriptOnly.fa
M_polymorpha	Mpolymorpha_320_v3.1.protein_primaryTranscriptOnly.fa
M_pusillaCCMP1545	MpusillaCCMP1545_228_v3.0.protein_primaryTranscriptOnly.fa
M_spRCC299	MspRCC299_229_v3.0.protein_primaryTranscriptOnly.fa
M_truncatula	Mtruncatula_285_Mt4.0v1.protein_primaryTranscriptOnly.fa
O_europaea	Oeuropaea_451_v1.0.protein_primaryTranscriptOnly.fa
O_lucimarinus	Olucimarinus_231_v2.0.protein_primaryTranscriptOnly.fa
O_sativa	Osativa_323_v7.0.protein_primaryTranscriptOnly.fa
O_thomaeum	Othomaeum_386_v1.0.protein_primaryTranscriptOnly.fa
P_patens	Ppatens_318_v3.3.protein_primaryTranscriptOnly.fa
P_persica	Ppersica_298_v2.1.protein_primaryTranscriptOnly.fa
P_umbilicalis	Pumbilicalis_456_v1.5.protein_primaryTranscriptOnly.fa
R_communis	Rcommunis_119_v0.1.protein_primaryTranscriptOnly.fa
S_bicolor	Sbicolor_454_v3.1.1.protein_primaryTranscriptOnly.fa
S_italica	Sitalica_312_v2.2.protein_primaryTranscriptOnly.fa
S_lycopersicum	Slycopersicum_390_ITAG2.4.protein_primaryTranscriptOnly.fa
S_moellendorffii	Smoellendorffii_91_v1.0.protein_primaryTranscriptOnly.fa
S_polyrhiza	Spolyrhiza_290_v2.protein_primaryTranscriptOnly.fa
S_tuberosum	Stuberosum_448_v4.03.protein_primaryTranscriptOnly.fa
T_aestivum	Taestivum_296_v2.2.protein_primaryTranscriptOnly.fa
T_cacao	Tcacao_233_v1.1.protein_primaryTranscriptOnly.fa
V_carteri	Vcarteri_317_v2.1.protein_primaryTranscriptOnly.fa
V_vinifera	Vvinifera_145_Genoscope.12X.protein_primaryTranscriptOnly.fa
Z_marina	Zmarina_324_v2.2.protein_primaryTranscriptOnly.fa
Z_mays	Zmays_284_Ensembl-18_2010-01-MaizeSequence.protein_primaryTranscriptOnly.fa
